# EPIGENETIC LANDSCAPE OF HEAT STRESS INTERGENERATIONAL INHERITANCE IN A TELEOST FISH

**DOI:** 10.1101/2022.10.17.512480

**Authors:** Aurélien Brionne, Anne-Sophie Goupil, Stéphanie Kica, Jean-Jacques Lareyre, Catherine Labbé, Audrey Laurent

**Affiliations:** INRAE, UR1037 LPGP, Fish Physiology and Genomics, Campus de Beaulieu, F-35000 Rennes, France

**Keywords:** Spermatozoa, DNA Methylation, Temperature, Inheritance, Fish

## Abstract

Epigenetic information is transmitted from cell to cell, and even generation to generation. The question of epigenetic inheritance in fish has become of crucial interest in the recent years, when the mammalian model of methylome erasure in germ cells and embryos was found not to be conserved. Fish, which are particularly exposed to environmental variations might thus be prone to transmit epigenetic alterations to their offspring, driving rapid environmental acclimation. Here, by sequencing spermatozoa and muscle methylomes, we characterized the methylation landscape of paternal gametes in rainbow trout and demonstrated its sensitivity to a 4°C increased rearing temperature during spermatogenesis. We found that spermatozoa methylome primes housekeeping and developmental genes for activation and might be instrumental to early development. Most of these methylation-free promoters were not affected by temperature, attesting the robustness of the epigenetic programming of early development. However, the increase of temperature triggered the differential methylation of 5,359 regions, among which 560 gene promoters control spermiogenesis and lipid metabolism. We therefore report, for the first time in fish, that sperm epigenetic landscape carries marks of parental environmental conditions. In the context of a 4°C temperature increase during spermatogenesis, we describe how rainbow trout sperm DNA methylation might be a molecular basis of intergenerational inheritance and question its role in controlling next generation’s performances and acclimation to climate change.
