## Supplemental Table 1 for "EPIGENETIC LANDSCAPE OF HEAT STRESS INTERGENERATIONAL INHERITANCE IN A TELEOST FISH"

### Sheet: Suppl Tab 1
			Mean methylation (%)
		Fish	CpG	CHG	CHH
	Muscle 12°C	1	76.8333	0.8	0.8
		2	73.5333	0.7	0.7
		3	73.3	0.8	0.8
		4	74.3333	0.8	0.7
			74.5	0.775	0.75
	Sperm 12°C	1	87.2	1	1
		2	86.8	0.7	0.7
		3	87.15	0.7	0.7
		4	87.425	3.1	3.7
		5	86.75	0.6	0.6
		6	87.1	0.7	0.7
			87.0708	1.13333	1.23333
	Sperm 16°C	7	86.95	0.7	0.7
		8	87.2	0.7	0.7
		9	87	0.8	0.8
		10	87.4	0.8	0.8
		11	87.18	0.7	0.7
		12	87.1	0.8	0.8
			87.1383	0.75	0.75
	Tab 2. Cytosine methylation rates in all genomic contexts Average methylation ratios of cytosines in CpG, CHG or CHH context (H representing either A, T or C).
