## Supplemental Table 2 for "EPIGENETIC LANDSCAPE OF HEAT STRESS INTERGENERATIONAL INHERITANCE IN A TELEOST FISH"

### Sheet: Suppl Tab 2
			Methylation sensitive nuclear CpGs (% of covered)
			Minimal coverage
		Fish	1x	5x	10x
	Muscle 12°C	1	93.615	85.6259	70.0217
		2	92.6612	82.5144	63.4523
		3	92.4967	82.6476	65.8269
		4	93.1454	84.6977	69.9683
			92.9796	83.8714	67.3173
	Sperm 12°C	1	92.7773	90.188	85.1702
		2	92.5542	90.2726	85.6548
		3	92.6271	90.4477	86.2395
		4	93.9352	89.5662	83.5547
		5	92.5253	90.2716	85.4242
		6	92.5314	90.1827	85.3511
			92.8251	90.1548	85.2324
	Sperm 16°C	7	92.8232	90.5077	86.0371
		8	92.755	90.3407	85.5472
		9	92.7587	90.2744	85.2522
		10	92.7029	90.473	86.3487
		11	92.6532	90.448	86.2013
		12	92.6613	90.3619	85.8663
			92.7257	90.401	85.8755
	Suppl Tab 2. Methylation sensitive nuclear CpGs Proportion of nuclear CpGs being sequenced as methylated in at least one read, here presented after filtering CpGs according to their minimal sequencing depth 1X, 5X or 10X.
