## Supplemental Table 4 for "EPIGENETIC LANDSCAPE OF HEAT STRESS INTERGENERATIONAL INHERITANCE IN A TELEOST FISH"

### Sheet: Suppl Tab 4A 12>16
GO.cluster	GOID	TERM	IC	GO.ID	term	definition	promoter up.genes_frequency	promoter up.pvalue	promoter up.-log10_pvalue	promoter up.Significant_genes	promoter up.Significant_genes_symbol
4	GO:0044237	cellular metabolic process	6.34	GO:0044242	cellular lipid catabolic process	The chemical reactions and pathways resulting in the breakdown of lipids, as carried out by individual cells.	2.577% (5/194)	0.006533018	2.18	ENSOMYG00000015445;ENSOMYG00000018547;ENSOMYG00000018815;ENSOMYG00000019025;ENSOMYG00000047470	asah2;abcd3a;daglb;ENPP2;tysnd1
4	GO:0044237	cellular metabolic process	8.44	GO:0006691	leukotriene metabolic process	The chemical reactions and pathways involving leukotriene, a pharmacologically active substance derived from a polyunsaturated fatty acid, such as arachidonic acid.	8.333% (2/24)	0.009193849	2.04	ENSOMYG00000029006;ENSOMYG00000041250	dpep1;abcc10
11	GO:0016192	vesicle-mediated transport	3.82	GO:0016192	vesicle-mediated transport	A cellular transport process in which transported substances are moved in membrane-bounded vesicles; transported substances are enclosed in the vesicle lumen or located in the vesicle membrane. The process begins with a step that directs a substance to the forming vesicle, and includes vesicle budding and coating. Vesicles are then targeted to, and fuse with, an acceptor membrane.	1.144% (18/1573)	0.006199009	2.21	ENSOMYG00000003446;ENSOMYG00000004709;ENSOMYG00000009262;ENSOMYG00000009470;ENSOMYG00000015445;ENSOMYG00000016394;ENSOMYG00000020003;ENSOMYG00000022566;ENSOMYG00000023274;ENSOMYG00000029634;ENSOMYG00000033949;ENSOMYG00000034728;ENSOMYG00000041504;ENSOMYG00000042291;ENSOMYG00000042754;ENSOMYG00000043567;ENSOMYG00000044821;ENSOMYG00000044977	RAB1B;ap2m1;ap5b1;myo5b;asah2;RNF126;mesd;COPZ1;grb2b;tbc1d4;pacsin1a;;vps26bl;nsfb;chmp4bb;chmp7;fermt3a;vldlr
17	GO:0031468	nuclear membrane reassembly	9.01	GO:0031468	nuclear membrane reassembly	The reformation of the nuclear membranes following their breakdown in the context of a normal process.	20% (3/15)	9.319044e-05	4.03	ENSOMYG00000008262;ENSOMYG00000042754;ENSOMYG00000043567	nsfl1c;chmp4bb;chmp7
18	GO:0000045	autophagosome assembly	7.09	GO:0000045	autophagosome assembly	The formation of a double membrane-bounded structure, the autophagosome, that occurs when a specialized membrane sac, called the isolation membrane, starts to enclose a portion of the cytoplasm.	3.704% (4/108)	0.004206476	2.38	ENSOMYG00000003446;ENSOMYG00000008262;ENSOMYG00000042291;ENSOMYG00000042754	RAB1B;nsfl1c;nsfb;chmp4bb
19	GO:0035358	regulation of peroxisome proliferator activated receptor signaling pathway	9.28	GO:0035360	positive regulation of peroxisome proliferator activated receptor signaling pathway	Any process that activates or increases the frequency, rate or extent of the peroxisome proliferator activated receptor signaling pathway.	15.385% (2/13)	0.002713379	2.57	ENSOMYG00000006971;ENSOMYG00000020880	GPS2;asxl2
31	GO:0007124	pseudohyphal growth	8.67	GO:0007124	pseudohyphal growth	The process in which cells grow as a chain of physically attached, elongated cells in response to an environmental stimulus or stimuli.	8.333% (2/24)	0.009193849	2.04	ENSOMYG00000013174;ENSOMYG00000038669	;mocs3
Supp Tab 4A. GO term enrichment analysis for promoters hypomethylated at 16°C

### Sheet: Suppl Tab 4B 12<16
GO.cluster	GOID	TERM	IC	GO.ID	term	definition	promoter down.genes_frequency	promoter down.pvalue	promoter down.-log10_pvalue	promoter down.Significant_genes	promoter down.Significant_genes_symbol
4	GO:0006631	fatty acid metabolic process	7.34	GO:0001676	long-chain fatty acid metabolic process	The chemical reactions and pathways involving long-chain fatty acids, A long-chain fatty acid is a fatty acid with a chain length between C13 and C22.	6.41% (5/78)	0.0002460538	3.61	ENSOMYG00000004690;ENSOMYG00000012101;ENSOMYG00000027163;ENSOMYG00000039867;ENSOMYG00000045733	cox-1;acadl;elovl7b;gpx1;GSTP1
4	GO:0006631	fatty acid metabolic process	7.93	GO:0006693	prostaglandin metabolic process	The chemical reactions and pathways involving prostaglandins, any of a group of biologically active metabolites which contain a cyclopentane ring due to the formation of a bond between two carbons of a fatty acid. They have a wide range of biological activities.	6.977% (3/43)	0.003629201	2.44	ENSOMYG00000004690;ENSOMYG00000004945;ENSOMYG00000045733	cox-1;ptges;GSTP1
6	GO:0006432	phenylalanyl-tRNA aminoacylation	10.05	GO:0006432	phenylalanyl-tRNA aminoacylation	The process of coupling phenylalanine to phenylalanyl-tRNA, catalyzed by phenylalanyl-tRNA synthetase. The phenylalanyl-tRNA synthetase is a class-II synthetase. However, unlike other class II enzymes, The activated amino acid is transferred to the 2'-OH group of a phenylalanine-accepting tRNA. The 2'-O-aminoacyl-tRNA will ultimately migrate to the 3' position via transesterification.	33.333% (2/6)	0.000754585	3.12	ENSOMYG00000013790;ENSOMYG00000020044	fars2;farsa
12	GO:0070588	calcium ion transmembrane transport	6.02	GO:0070588	calcium ion transmembrane transport	A process in which a calcium ion is transported from one side of a membrane to the other by means of some agent such as a transporter or pore.	2.834% (7/247)	0.002067789	2.68	ENSOMYG00000011142;ENSOMYG00000012026;ENSOMYG00000014243;ENSOMYG00000016752;ENSOMYG00000034026;ENSOMYG00000044265;ENSOMYG00000045906	stim1b;;maip1;orai2;vmp1;drd4a;lyn
13	GO:0032365	intracellular lipid transport	7.84	GO:0032365	intracellular lipid transport	The directed movement of lipids within cells.	6.383% (3/47)	0.00467013	2.33	ENSOMYG00000028150;ENSOMYG00000039123;ENSOMYG00000041961	ldlra;ABCA1;cert1a
14	GO:0007413	axonal fasciculation	7.67	GO:0007413	axonal fasciculation	The collection of axons into a bundle of rods, known as a fascicle.	4.918% (3/61)	0.009638721	2.02	ENSOMYG00000008293;ENSOMYG00000010447;ENSOMYG00000047324	FEZ2;hspa1b;wasf3a
17	GO:0072393	microtubule anchoring at microtubule organizing center	9.2	GO:0034454	microtubule anchoring at centrosome	Any process in which a microtubule is maintained in a specific location in a cell by attachment to a centrosome.	14.286% (2/14)	0.00440858	2.36	ENSOMYG00000002509;ENSOMYG00000016273	gsk3ba;dynll2a
25	GO:0043508	negative regulation of JUN kinase activity	8.9	GO:0043508	negative regulation of JUN kinase activity	Any process that stops, prevents, or reduces the frequency, rate or extent of JUN kinase activity.	11.111% (2/18)	0.007274387	2.14	ENSOMYG00000002509;ENSOMYG00000045733	gsk3ba;GSTP1
31	GO:0061077	chaperone-mediated protein folding	7.95	GO:0061077	chaperone-mediated protein folding	The process of inhibiting aggregation and assisting in the covalent and noncovalent assembly of single chain polypeptides or multisubunit complexes into the correct tertiary structure that is dependent on interaction with a chaperone.	6.522% (3/46)	0.004394858	2.36	ENSOMYG00000010447;ENSOMYG00000023143;ENSOMYG00000032654	hspa1b;pdcd5;sdf2l
				Suppl Tab 4B. GO term enrichment analysis for promoters hypermethylated at 16°C
