## Supplemental Table 5 for "EPIGENETIC LANDSCAPE OF HEAT STRESS INTERGENERATIONAL INHERITANCE IN A TELEOST FISH"

### Sheet: Feuil1
Gene Symbol	Spz12_vs_Spz16	Spz12_vs_Mu12	DMR_prom ranking	DMR_prom ranking_category	Full_Gene_Name	Go_Term	Manual Annotation		Reference
nsfl1c	12°C > 16°C	Hypo_Spz	157		NSFL1 (N-ethylmaleimide-Sensitive Factor L 1) Cofactor	Autophagosome assembly, Nuclear membrane reassembly	Vesicle transport, fusion between membrane compartments, regulation of Aurora A recruitment at centrosome, spindle assembly orientation		(Kondo et al., 1997; Kress et al., 2013)
usp36	12°C > 16°C	Hypo_Spz	52		Ubiquitine Specific Peptidase
ccdc136b	12°C > 16°C	Hypo_Mu	213		Coiled-Coil Domain Containing 136b		In zebrafish, antagonizes Wnt/beta-Catenin activity during dorsoventral axial patterning		(Wei et al., 2016)
mdga1	12°C > 16°C	Hypo_Mu	206		MAM Domain containing Glycosylphosphatidylinositol Anchor 1		Membrane lipid rafts, cell motility, cell-cell adhesion, adhesion to extracellular matrix		(Díaz-López et al., 2010, 2005; Sano et al., 2009)
grhpra	12°C > 16°C	Hypo_Mu	68		Glycoxylate Reductase HydroxyPyruvate Reductase a
ap5b1	12°C > 16°C	Common_Hypo	35	*	Adaptor related Protein complex 5 subunit beta 1	Vesicle-mediated transport	Large subunit of AP-5 adaptor protein complex, endocytosis		(Hirst et al., 2011)
grb2b	12°C > 16°C	Common_Hypo	240		Growth factor Receptor-Bound protein 2b	Vesicle-mediated transport	Membrane signaling, cell migration, endocytosis		(Mauri et al., 2021; Tari and Lopez-Berestein, 2001)
asah2	12°C > 16°C	Common_Hypo	168		N-AcylSphingosine AmidoHydrolase 2	Vesicle-mediated transport, Cellular lipid catabolic process	Ceramidase, sphingolipids metabolism, membrane intra- and extra-cellular signaling		(Coant and Hannun, 2019; Tani et al., 2007)
vldlr	12°C > 16°C	Common_Hypo	69		Very Low Density Lipoprotein Receptor	Vesicle-mediated transport	Cholesterol and lipoprotein uptake, endocytosis, spermatogenesis		(Li et al., 2001; Simonsen et al., 1994; Tacken et al., 2001; Webb et al., 1999)
tmod1	12°C > 16°C	Common_Intermed	46	*	Tropomodulin 1		Regulation of the elongation and depolymerization of the actin filaments		(Bliss et al., 2014; Mudry et al., 2003)
mesd	12°C > 16°C	Common_Intermed	89		Mesoderm Development LRP chaperone	Vesicle-mediated transport	LRP chaperone and maturation, LRP-mediated endocytosis, modulator of the Wnt pathway through chaperoning the coreceptors of the canonical Wnt pathway, LRP5 and LRP6 to the plasma membrane		(Hsieh et al., 2003; Lighthouse et al., 2011)
myo5b	12°C > 16°C	Common_Intermed	14	*	Myosin Vb	Vesicle-mediated transport, Cellular lipid catabolic process	Motor myosin, vesicular trafficking, acrosome formation, teleost duplicate		(Lapierre and Goldenring, 2005; Lisé et al., 2006; Machesky, 2019; Nuckels et al., 2019; Sun et al., 2010)
rab1b	12°C > 16°C	Common_Intermed	43	*	RAS Oncogene Family	Vesicle-mediated transport, Autophagosome assembly	Low molecular mass monomeric GTPase localized on the cytoplasmic surface of distinct membrane-bound organelles, vesicle trafficking		(Goud and McCaffrey, 1991)
rnf126	12°C > 16°C	Common_Intermed	6	**	Ring Finger Protein 126	Vesicle-mediated transport, nsfl1c-dependant protein degradation	E3 ubiquitin-protein ligase		(Hu et al., 2020)
nsfb	12°C > 16°C	Common_Intermed	87		N-ethylmaleimide-Sensitive Factor b	Vesicle-mediated transport, Autophagosome assembly	ATPase, vesicle transport, fusion between membrane compartments, regulation of Aurora A recruitment at centrosome, spindle assembly orientation		(Goda and Pfeffer, 1991; Whiteheart et al., 1994)
stra6l	12°C > 16°C	Common_Hyper	7	**	Stimulated by Retinoic Acid gene 6 protein-like	Lipid localization	RBP4-retinol (Vit A) uptake in liver and intestine		(Shi et al., 2017)
mief1	12°C > 16°C	Common_Hyper	10	**	Mitochondrial Elongation Factor 1		Mitochondiral fusion		(Zhao et al., 2011)
tkta	12°C > 16°C	Common_Hyper	3	**	Transketolase a		Non-oxidative branch and ribose phosphate biosynthetic process, glycolysis, stress response in carp sperm		(Bertels et al., 2021; Li et al., 2013)
chd1	12°C > 16°C	Common_Hyper	4	**	Chromodomain Helicase DNA binding protein 1		ATP-dpdt chromatin remodelling		(Petty and Pillus, 2013; Tran et al., 2000)
pcdh1g32	16°C > 12°C	Hypo_Spz	9	**	ProtoCadherin gamma subfamily		Protocadherin, cell/cell adhesion		(Suzuki, 1996)
stk10	16°C > 12°C	Hypo_Spz	170		S/T kinase 10		Regulation of cell proliferation, adhesion, migration, actin-based structures, spindle orientation		(Kschonsak and Hoffmann, 2018; Pelaseyed and Bretscher, 2018; Zhang et al., 2021, 2020)
hhex	16°C > 12°C	Hypo_Spz	209		Hematopoietically Expressed Homeobox
pnmt	16°C > 12°C	Hypo_Mu	23	*	Phenylethanolamine N-MethylTransferase		Noradrenaline to adrenaline conversion, hypoxia-sensitive		(Evinger et al., 2002)
arsib	16°C > 12°C	Hypo_Mu	116		ArylSulfatase family, member Ib		Lysosomal enzyme, sulfuric ester hydrolase
gstp1	16°C > 12°C	Common_Hypo	173		Glutathione S-Transferase Pi 1	Fatty acid metabolic process, Prostaglandin metabolic process, Negative regulation of JUN kinase activity	Fatty accids metabolism		(Henderson et al., 1998)
wasf3a	16°C > 12°C	Common_Hypo	132		WASP Family member 3a	Axonal fasciculation	Actin regulatory molecule, links actin to receptor kinases, regulation of cell shape and migration, vesicle trafficking, cell adhesion, blood-testis barrier		(Rottner et al., 2021; Suetsugu et al., 1999; Xiao et al., 2014)
pdcd5	16°C > 12°C	Common_Hypo	3	**	Programmed Cell Death 5	Chaperone-mediated protein folding	Cell cycle, proliferation, apoptosis, autophagy		(Li et al., 2018, p. 5; Zhang et al., 2015)
tmem70	16°C > 12°C	Common_Hypo	5	**	TransMembrane protein 70		Assembly of the F1 and Fo structural subunits of ATP synthase		(Houstek et al., 2009)
aurka	16°C > 12°C	Common_Hypo	7	**	Aurora kinase A		Kinase, regulates centrosome maturation, spindle formation, mitotic entry, cytokinesis, spermatogenesis and sperm motility		(Johnson et al., 2018; Lester et al., 2021; Nikonova et al., 2013)
fars2	16°C > 12°C	Common_Hypo	105		Phenylalanyl-tRNA Synthetase	Phenylalanyl-tRNA aminoacylation	Mitochondrial protein translation		(Almalki et al., 2014)
rad51ap1	16°C > 12°C	Common_Hypo	95		RAD51 Associated Protein 1		Homologous recombination and repair, meiosis		(Dray et al., 2011; Pires et al., 2017)
hspa8b	16°C > 12°C	Common_Hypo	73		Heat Shock Protein family A (Hsp70) member 8b		Autophagy (CMA, eMI), spermatogenesis		(Schnebert et al., 2022; Tsunekawa et al., 1999)
sema4gb	16°C > 12°C	Common_Hypo	93		Semaphorin		Cytoskeleton, organization of actin filaments, microtubule network		(Fard and Tamagnone, 2021)
vmp1	16°C > 12°C	Common_Hypo	106		Vacuole Membrane Protein 1	Calcium ion transmembrane transport	Autophagy, cell adhesion, membrane traffic		(Ropolo et al., 2007)
pkma	16°C > 12°C	Common_Hypo	26	*	Pyruvate Kinase Muscle a		Pyruvate kinase, glycolysis, hypoxia		(Fan et al., 2019)
parp6	16°C > 12°C	Common_Hypo	26	*	Poly(ADP-Ribose) Polymerase Family Member 6		Signaling, chromatin remodelling and repair, dendrite morphogenesis		(Hassa and Hottiger, 2008; Huang et al., 2016)
tspan35	16°C > 12°C	Common_Intermed	2	**	Tetraspanin 35		Transmembrane protein, possible role in spermatogenesis, sperm-egg fusion		(Jankovičová et al., 2020)
trappc13	16°C > 12°C	Common_Intermed	6	**	Trafficking Protein Particle Complex 13		Vesicle-mediated transport, autophagy		(Galindo et al., 2021; Ramírez-Peinado et al., 2017)
hspa1b	16°C > 12°C	Common_Intermed	131		Heat Shock Protein family A (Hsp70) member 1a	Chaperone-mediated protein folding, Axonal fasciculation	Stress-induced, hyperthermia, protein metabolism, autophagy		(Agarraberes and Dice, 2001; Fernández-Fernández and Valpuesta, 2018; Spinaci et al., 2006; Witkin et al., 2017)
elovl7b	16°C > 12°C	Common_Intermed	16	*	Elongation Of Very Long chain fatty acids protein 7b	Long-chain fatty acid metabolic process	Fatty acid metabolism		(Xie et al., 2021)			plus sprematogenesis
hnf4a	16°C > 12°C	Common_Intermed	17	*	Hepatocyte nuclear factor 4 alpha		Hepathic lipid metabolism		(Watt et al., 2003)
add2	16°C > 12°C	Common_Hyper	11	*	Adducin 2		Membrane-cytoskeletton associated protein, actin-capping and stabilization, actin-spectrin network assembly		(Jung et al., 2013; Porro et al., 2010)
prkd4	16°C > 12°C	Common_Hyper	27	*	Protein Kinase D4		Actin cytoskeleton remodelling, vesicle trafficking, cell shape and motolity		(Olayioye et al., 2013)
gsk3ba	16°C > 12°C	Common_Hyper	183		Glycogen Synthase Kinase 3 beta	Microtubule anchoring at centrosome, Negative regulation of JUN kinase activity	Wnt signaling, tau phosphorylation, axon growth, sperm motility		(Bhattacharjee et al., 2018; Freitas et al., 2019; Kim et al., 2006)
Suppl Tab	List of the genes used as examples in Fig 5A, ranking of their promoter in the top10 or top50, associated GO term, manual annotation and references.
